# Trehalose supports the growth of *Aedes aegypti* cells and modifies gene expression and dengue virus replication

**DOI:** 10.1101/2024.12.03.626538

**Authors:** Andrew D. Marten, Douglas P. Haslitt, Chad A. Martin, Daniel H. Swanson, Karishma Kalera, Ulysses G. Johnson, Benjamin M. Swarts, Michael J. Conway

## Abstract

Trehalose is a non-reducing disaccharide that is the major sugar found in insect hemolymph fluid. Trehalose provides energy, and promotes growth, metamorphosis, stress recovery, chitin synthesis, and insect flight. Trehalase is the only enzyme responsible for the hydrolysis of trehalose, which makes it an attractive molecular target. Here we show that *Aedes aegypti* (Aag2) cells express trehalase and that they can grow on trehalose-containing cell culture media. Trehalase activity was confirmed by treating Aag2 cells with trehalase inhibitors, which inhibited conversion of trehalose to glucose and reduced cell proliferation. Cell entry of a fluorescent trehalose probe was dependent on trehalose concentration, suggesting that trehalose moves across the cell membrane via passive transport. Culturing Aag2 cells with trehalose-containing cell culture media led to significant changes in gene expression, intracellular lipids, and dengue virus replication and specific infectivity, and increased their susceptibility to trehalase inhibitors. These data describe an *in vitro* model that can be used to rapidly screen novel trehalase inhibitors and probes and underscores the importance of trehalose metabolism in *Ae. aegypti* physiology and transmission of a mosquito-borne virus.
