## Supplementary Table 3 for "Trehalose supports the growth of *Aedes aegypti* cells and modifies gene expression and dengue virus replication"

name	gene_id	T1	T2	T3	C1	C2	C3	T	C	log2FoldChange	pvalue	padj	gene_name	gene_chr	gene_start	gene_end	gene_strand	gene_length	gene_biotype	g:Profiler description	gene_description	tf_family	T1_count	T2_count	T3_count	C1_count	C2_count	C3_count	T1_fpkm	T2_fpkm	T3_fpkm	C1_fpkm	C2_fpkm	C3_fpkm
AAEL004317	5564549	6696.915653	6763.863456	6837.555111	13908.24642	13399.79881	13491.19307	6766.111407	13599.7461	-1.007303807	2.02E-233	3.99E-230	LOC5564549	NC_035109.1	51114473	51139036	+	2007	protein_coding	None	terminal uridylyltransferase Tailor	-	6877	6627	6819	14757	13261	13049	213.4766158	215.3333841	217.4865845	443.2307126	426.7016091	431.5150051
AAEL012125	5575840	704.067183	712.4153753	642.7442185	2356.2117	2270.518659	2154.620764	686.4089256	2260.450374	-1.719772916	5.69E-148	5.62E-145	LOC5575840	NC_035108.1	404942438	405524886	+	3779	protein_coding	activin receptor type I, putative	bone morphogenetic protein receptor type-1B%2C transcript variant X1	Pkinase	723	698	641	2500	2247	2084	11.91955557	12.04537425	10.85776137	39.87881623	38.39914536	36.60048717
AAEL019479	5578452	1859.010031	1842.277582	1816.930615	3991.42262	3995.385303	4061.108619	1839.406076	4015.972181	-1.126398528	1.12E-141	1.01E-138	LOC5578452	NC_035109.1	161880273	161971478	+	2991	protein_coding	None	heparan-sulfate 6-O-sulfotransferase 2%2C transcript variant X1	-	1909	1805	1812	4235	3954	3928	39.76382674	39.3552396	38.77938661	85.35247971	85.37203425	87.16078028
InR	5574210	545.3355774	471.5414089	536.455783	1972.620435	2210.901124	1890.979548	517.7775898	2024.833702	-1.966825622	4.20E-137	3.45E-134	LOC5574210	NC_035109.1	373286401	373542069	-	8190	protein_coding	Insulin-like receptor Precursor (MIR)(EC 2.7.10.1)	insulin-like receptor%2C transcript variant X4	Pkinase_Tyr	560	462	535	2093	2188	1829	4.259933138	3.678746326	4.181470482	15.40509809	17.25276846	14.82162589
AAEL007559	5569370	538.5188827	512.3675049	521.4149666	1823.707856	2056.29972	1780.353626	524.1004514	1886.787067	-1.847715809	1.47E-131	1.04E-128	LOC5569370	NC_035108.1	248967146	249133677	-	3335	protein_coding	guanyl-nucleotide exchange factor, putative	ras-GEF domain-containing family member 1B	-	553	502	520	1935	2035	1722	10.3306572	9.816341224	9.980830045	34.97552744	39.4061452	34.26915156
AAEL019857	5564429	1144.230899	1216.617661	1257.412246	2870.808336	2871.746341	2888.680622	1206.086936	2877.078433	-1.254529362	2.85E-119	1.88E-116	LOC5564429	NC_035109.1	149548412	149550298	-	1568	protein_coding	None	uncharacterized LOC5564429	-	1175	1192	1254	3046	2842	2794	46.6864085	49.57605496	51.19300619	117.1016413	117.0505323	118.2623179
AAEL007226	5568942	68.16694718	66.34240601	77.20952391	575.8581395	606.2800157	620.3322738	70.57295903	600.8234763	-3.089408121	2.02E-101	7.40E-99	LOC5568942	NC_035108.1	421396253	421414826	+	4331	protein_coding	nidogen	nidogen-2	EGF_CA	70	65	77	611	600	600	1.006951409	0.978739105	1.138050926	8.504174595	8.946608735	9.194521021
AAEL024144	5564164	1018.608954	949.2067322	1053.859865	2318.512313	2443.308463	2324.178253	1007.225184	2361.999676	-1.229320329	3.84E-93	1.22E-90	LOC5564164	NC_035108.1	255371768	255641251	-	7226	protein_coding	None	hemicentin-1	V-set	1046	930	1051	2460	2418	2248	9.018460029	8.393184286	9.310305116	20.52183971	21.60994777	20.64735349
AAEL000511	5578456	356.4157524	337.8359445	372.0095243	1080.087443	1182.246031	1182.766869	355.420407	1148.366781	-1.69133568	1.99E-84	5.77E-82	LOC5578456	NC_035109.1	161486025	161871375	-	5697	protein_coding	Acetylcholinesterase (Fragment) [Source:UniProtKB/TrEMBL;Acc:Q6A2E2]	acetylcholinesterase%2C transcript variant X6	COesterase	366	331	371	1146	1170	1144	4.002520117	3.788990722	4.168567567	12.12599932	13.26279388	13.32741276
AAEL008485	5570664	1431.505891	1531.999253	1359.689798	2780.329806	2972.79301	3021.018174	1441.06498	2924.713663	-1.021022445	8.94E-71	2.05E-68	LOC5570664	NC_035108.1	19029969	19046422	+	1087	protein_coding	None	27 kDa hemolymph protein	-	1470	1501	1356	2950	2942	2922	84.25320843	90.05190732	79.85264398	163.5955979	174.786748	178.4089803
AAEL014945	5565705	603.7643893	686.8990653	578.5700688	1472.16107	1619.778109	1590.118395	623.0778411	1560.685858	-1.324786854	2.07E-65	4.26E-63	LOC5565705	NC_035107.1	213611425	213616543	+	1819	protein_coding	None	aprataxin-like protein%2C transcript variant X3	-	620	673	577	1562	1603	1538	21.23526318	24.12815603	20.30496612	51.76395749	56.91099797	56.11638418
AAEL016967	23687387	271.6939752	287.8239768	272.7401364	864.2584516	846.7710886	828.1435856	277.4193628	846.3910419	-1.609748123	3.20E-64	6.32E-62	LOC23687387	NC_035107.1	146441552	146498918	+	2765	protein_coding	None	solute carrier family 23 member 2%2C transcript variant X1	-	279	282	272	917	838	801	6.286482705	6.651134652	6.296988838	19.99186642	19.57240803	19.22664129
AAEL019592	5575737	458.6661732	428.6740081	497.3496605	1115.901861	1208.518165	1232.393451	461.5632806	1185.604492	-1.360376855	1.14E-58	1.88E-56	LOC5575737	NC_035108.1	16609961	16827569	-	5299	protein_coding	None	SPARC-related modular calcium-binding protein 2%2C transcript variant X3	-	471	420	496	1184	1196	1192	5.537651808	5.168888196	5.991656564	13.46904873	14.57580797	14.92960712
AAEL009339	5571852	255.1391451	287.8239768	269.7319731	1002.8037	804.3314875	871.5668447	270.898365	892.9006773	-1.721968926	1.71E-58	2.77E-56	LOC5571852	NW_018734483.1	5319	12038	+	2580	protein_coding	activin receptor type I, putative	bone morphogenetic protein receptor type-1B	Pkinase	262	282	269	1064	796	843	6.326743722	7.128057098	6.674084933	24.85999651	19.92456001	21.6857233
GPRDMS	5567691	589.1571863	685.8784129	541.4693884	1535.307544	1472.249971	1684.202123	605.5016626	1563.91988	-1.369202528	2.63E-58	4.12E-56	LOC5567691	NC_035108.1	221829636	221942329	+	4061	protein_coding	GPCR Myosuppressin Family	sex peptide receptor%2C transcript variant X1	-	605	672	540	1629	1457	1629	9.281561414	10.79140647	8.511770892	24.18060909	23.16978161	26.62282505
AAEL006004	5567333	577.4714239	550.1316437	573.5564633	1258.217048	1202.455364	1312.002759	567.053177	1257.55839	-1.148773024	6.79E-52	8.70E-50	LOC5567333	NC_035108.1	471841704	471889174	-	7002	protein_coding	ANK_REP_REGION domain-containing protein [Source:UniProtKB/TrEMBL;Acc:A0A1S4FC93]	uncharacterized LOC5567333	-	593	539	572	1335	1190	1269	5.276321427	5.020054433	5.229173811	11.49312951	10.97539686	12.02833622
AAEL008641	5570867	302.8560082	348.0424685	340.9251705	897.2454154	835.6559549	873.634619	330.6078824	868.8453298	-1.394861352	1.89E-49	2.27E-47	LOC5570867	NC_035108.1	214935525	215247860	-	7241	protein_coding	GTP-binding protein (o) alpha subunit, gnao	G protein alpha o subunit%2C transcript variant X13	G-alpha	311	341	340	952	827	845	2.675842203	3.071125748	3.005657737	7.925333423	7.37568465	7.745049627
AAEL024540	5569551	72.0622013	108.1891544	89.24217698	441.0828303	427.4274111	361.8604931	89.83117757	410.1235781	-2.193536428	3.30E-41	3.32E-39	LOC5569551	NC_035107.1	70552735	70700158	-	9241	protein_coding	None	proto-oncogene tyrosine-protein kinase ROS%2C transcript variant X4	Pkinase_Tyr	74	106	89	468	423	350	0.498897591	0.748046616	0.616495898	3.052853924	2.956084029	2.51370968
AAEL001268	5571938	132.4386402	116.3543736	118.3210886	472.1848247	597.1858154	423.8937205	122.3713675	497.7547869	-2.023510152	1.16E-40	1.14E-38	LOC5571938	NC_035108.1	151699684	151823119	+	5451	protein_coding	None	transient receptor potential cation channel subfamily A member 1%2C transcript variant X1	Ion_trans	136	114	118	501	591	410	1.554394976	1.363862024	1.385686482	5.540394446	7.001751238	4.991990131
AAEL026175	110680285	130.4910132	94.92067322	103.2802722	355.3167244	464.8146787	485.9269478	109.5639862	435.3527836	-1.987787335	2.59E-34	2.00E-32	LOC110680285	NW_018734587.1	131999	149731	-	11730	protein_coding	None	uncharacterized LOC110680285	DUF1081	134	93	103	377	460	470	0.711713893	0.517043049	0.562080304	1.937414204	2.532533492	2.659291156
AAEL013840	5578728	112.9623696	127.58155	106.2884355	363.7990865	382.9668766	419.758172	115.610785	388.8413783	-1.74984464	5.20E-33	3.83E-31	LOC5578728	NC_035107.1	17928464	18003673	-	3724	protein_coding	None	uncharacterized LOC5578728%2C transcript variant X1	-	116	125	106	386	379	406	1.940648918	2.188981586	1.822029264	6.248226633	6.572414054	7.235730863
AAEL004964	5565736	409.9754966	372.5381261	337.9170072	782.2622845	811.4047543	831.2452469	373.4768766	808.3040952	-1.1130853	4.19E-31	2.85E-29	LOC5565736	NC_035109.1	322797560	323115188	+	5697	protein_coding	None	PDZ domain-containing protein 2%2C transcript variant X2	PDZ	421	365	337	830	803	804	4.603991719	4.178192186	3.786542507	8.782355528	9.102584177	9.366468409
AAEL000871	5567186	70.11457424	91.85871602	58.1578232	328.9271533	277.8783405	295.6917172	73.37703782	300.8324037	-2.037436104	5.19E-29	3.20E-27	LOC5567186	NC_035109.1	335398009	335412477	-	1690	protein_coding	Fatty acyl-CoA reductase [Source:UniProtKB/TrEMBL;Acc:Q17MY8]	fatty acyl-CoA reductase wat	NAD_binding_4	72	90	58	349	275	286	2.654266032	3.472942335	2.1968502	12.44852408	10.50851545	11.23169682
AAEL005739	5566977	394.3944801	397.0337837	337.9170072	789.8021619	866.9804224	737.1615187	376.4484237	797.9813677	-1.083933926	4.20E-27	2.40E-25	LOC5566977	NC_035108.1	437279085	437283393	-	2105	protein_coding	None	chaoptin	-	405	389	337	838	858	713	11.98675367	12.05144904	10.24794901	23.99777957	26.32270797	22.48037094
AAEL010924	5574121	75.95745543	76.54893001	56.15238102	239.3911087	252.6166732	250.2006838	69.55292215	247.4028219	-1.830216224	2.71E-23	1.24E-21	LOC5574121	NC_035107.1	231286232	231337745	-	5265	protein_coding	ca-activated cl channel protein	calcium-activated chloride channel regulator 2	-	78	75	56	254	250	242	0.922985513	0.928976345	0.680845869	2.908134459	3.066457932	3.050584321
AAEL021904	5576308	362.2586336	356.2076877	427.1591842	715.3458722	834.6454882	758.8731483	381.8751685	769.6215029	-1.010682967	4.10E-23	1.85E-21	LOC5576308	NC_035107.1	123490696	123516477	+	7080	protein_coding	None	sushi%2C von Willebrand factor type A%2C EGF and pentraxin domain-containing protein 1	VWA	372	349	426	759	826	734	3.273469808	3.214651787	3.851549613	6.462308097	7.53428714	6.880640155
AAEL001511	5571097	317.4632111	352.1250781	284.7727895	637.1196437	679.0336176	637.9083549	318.1203596	651.3538721	-1.034101063	8.84E-23	3.92E-21	LOC5571097	NC_035109.1	260911384	260923936	+	1830	protein_coding	None	uncharacterized LOC5571097	-	326	345	284	676	672	617	11.09852253	12.29446891	9.93405146	22.26766851	23.71447755	22.37691013
AAEL002592	5575336	192.8150792	180.6554748	189.514286	405.2684124	441.5739447	444.5714629	187.6616133	430.4712734	-1.196939129	8.36E-22	3.51E-20	LOC5575336	NC_035109.1	256950590	256951591	-	848	protein_coding	None	uncharacterized LOC5575336	-	198	177	189	430	437	430	14.54681767	13.61191353	14.26675184	30.56692453	33.27981954	33.6541516
AAEL024519	5577442	105.1718614	118.3956784	97.2639457	296.8826742	330.4226085	266.7428777	106.9438285	298.0160535	-1.47924218	8.60E-20	3.17E-18	LOC5577442	NC_035107.1	36288222	36657229	+	3610	protein_coding	None	uncharacterized LOC5577442	-	108	116	97	315	327	258	1.863868253	2.095523593	1.71998115	5.259960627	5.849731448	4.743277655
AAEL028092	5565688	64.27169305	69.40436321	114.3102042	262.9532257	302.1295411	272.9462005	82.66208683	279.3429891	-1.757148234	2.44E-19	8.68E-18	LOC5565688	NC_035107.1	243565156	243721054	+	5243	protein_coding	None	fibroblast growth factor receptor homolog 1%2C transcript variant X1	Pkinase_Tyr	66	68	114	279	299	264	0.784264822	0.845806119	1.391823448	3.207771961	3.682872709	3.341874316
AAEL023524	5577471	302.8560082	305.1750677	255.6938779	525.9064515	723.494152	628.6033708	287.9083179	626.0013248	-1.119678793	4.06E-19	1.41E-17	LOC5577471	NC_035108.1	312907331	313134735	+	6448	protein_coding	None	ATP-binding cassette sub-family C member Sur	ABC_membrane	311	299	255	558	716	608	3.004927635	3.024042755	2.53147887	5.216609303	7.171060252	6.258130193
TPX4	5574193	103.2242343	109.2098068	100.272109	311.0199444	249.5852731	298.7933786	104.2353834	286.4661987	-1.459257166	4.72E-19	1.64E-17	LOC5574193	NC_035109.1	374160598	374177861	+	1077	protein_coding	Thioredoxin Peroxidase.	peroxiredoxin-6	-	106	107	100	330	247	289	6.131811836	6.479027778	5.943516213	18.47044581	14.81073556	17.80935467
AAEL002273	5574105	70.11457424	88.79675881	91.24761916	278.0329806	357.7052092	217.1162958	83.38631741	284.2848286	-1.770750693	5.88E-19	2.02E-17	LOC5574105	NC_035108.1	30687248	30688244	-	932	protein_coding	trypsin, putative	serine protease snake	Trypsin	72	87	91	295	354	210	4.812993127	6.087585975	6.250066454	19.08030203	24.52916291	14.9544149
AAEL012536	5576452	82.77415014	71.44566801	100.272109	224.3113539	269.794607	277.081749	84.83064237	257.0625699	-1.598047794	1.69E-18	5.65E-17	LOC5576452	NC_035108.1	82986584	83031530	-	6039	protein_coding	None	protein javelin%2C transcript variant X3	-	85	70	100	238	267	268	0.876905015	0.755918158	1.059971347	2.375697107	2.855233364	2.945342525
AAEL027699	5565596	33.10966006	17.3510908	15.04081635	118.7530697	142.4758037	135.4392131	21.83385574	132.2226955	-2.592743994	2.53E-18	8.29E-17	LOC5565596	NC_035107.1	288693245	289157325	+	7400	protein_coding	None	transmembrane protein 132C%2C transcript variant X1	-	34	17	15	126	141	131	0.286250237	0.149816266	0.129753384	1.026403128	1.230503266	1.174912757
AAEL001493	5570897	215.2127904	192.9033036	199.5414968	392.0736269	463.804212	442.5036887	202.5525303	432.7938425	-1.09413941	6.32E-18	2.05E-16	LOC5570897	NC_035108.1	263974160	264521445	-	12220	protein_coding	None	laminin subunit alpha-1%2C transcript variant X3	Laminin_G_2	221	189	199	416	459	428	1.126729656	1.008631125	1.042415896	2.052112974	2.425698712	2.324548471
AAEL005895	5567168	68.16694718	63.28044881	63.17142865	206.4041449	218.2608056	184.0319079	64.87294155	202.8989528	-1.644995148	2.11E-17	6.75E-16	LOC5567168	NC_035109.1	174932735	175252046	+	6408	protein_coding	None	beta-amyloid-like protein%2C transcript variant X1	-	70	62	63	219	216	178	0.680572183	0.630973259	0.629328213	2.060159063	2.176840586	1.843586599
AAEL001022	5579903	58.42881187	43.88805321	46.12517013	175.3021505	188.9572716	159.2186169	49.4806784	174.4926797	-1.81676458	7.76E-17	2.40E-15	LOC5579903	NC_035109.1	55186893	55198193	+	1445	protein_coding	anterior fat body protein	regucalcin%2C transcript variant X1	-	60	43	46	186	187	154	2.586914415	1.94062837	2.037741732	7.759330285	8.357360525	7.073248516
AAEL003115	5577136	35.05728712	39.80544361	40.10884359	146.0851254	156.6223374	142.676423	38.3238581	148.4612953	-1.954558403	8.38E-17	2.57E-15	LOC5577136	NC_035109.1	277380727	277883392	-	5755	protein_coding	tartan	leucine-rich repeat neuronal protein 2%2C transcript variant X3	-	36	39	40	155	155	138	0.389722814	0.441937695	0.444911692	1.623549415	1.739329041	1.59147493
AAEL004521	5564989	110.040929	145.9532932	121.3292519	289.3427968	319.3074749	294.6578301	125.7744914	301.1027006	-1.260440216	6.28E-16	1.80E-14	LOC5564989	NC_035108.1	310043957	310153122	-	1687	protein_coding	None	uncharacterized LOC5564989	-	113	143	121	307	316	285	4.173131004	5.527932386	4.591234158	10.96989408	12.09671303	11.21232869
AAEL005345	5566384	16.55483003	25.51631	9.024489807	121.5805237	99.02573589	101.3209381	17.03187661	107.3090659	-2.658924704	1.21E-15	3.41E-14	LOC5566384	NC_035108.1	370090899	370171307	+	3961	protein_coding	transcription factor castor (protein ming)	uncharacterized LOC5566384	-	17	25	9	129	98	98	0.267388507	0.411601486	0.145444339	1.963197577	1.597778641	1.642053401
AAEL009927	5572603	141.202962	174.5315604	166.4517009	343.0644235	349.6214757	346.3521862	160.7287411	346.3460285	-1.108485886	1.50E-15	4.19E-14	LOC5572603	NC_035107.1	307655561	307659118	-	1543	protein_coding	None	uncharacterized LOC5572603	-	145	171	166	364	346	335	5.854647253	7.227231263	6.886543847	14.22049123	14.48123331	14.40936772
None	novel.801	71.08838777	71.44566801	60.16326538	176.2446352	219.2712723	192.3030049	67.56577372	195.9396375	-1.535255987	8.19E-15	2.16E-13	-	NW_018735296.1	25032	26579	-	1548	-	None	- && - && -	-	73	70	60	187	217	186	2.937991678	2.948959792	2.481072466	7.281985194	9.052825633	7.974583894
AAEL008031	5569928	40.90016831	48.99131521	60.16326538	154.5674875	163.6956042	171.6252624	50.01824963	163.2961181	-1.707589074	1.41E-14	3.64E-13	LOC5569928	NC_035107.1	51414150	51608850	+	3355	protein_coding	carbonic anhydrase	carbonic anhydrase-related protein 10%2C transcript variant X2	-	42	48	60	164	162	166	0.779929636	0.933018984	1.144769054	2.946662966	3.118299808	3.283837114
AAEL010260	5573072	45.76923596	34.70218161	43.11700686	157.3949416	120.2455364	186.0996821	41.19614147	154.5800534	-1.906146035	1.54E-14	3.96E-13	LOC5573072	NC_035108.1	360010262	360033227	-	2286	protein_coding	None	uncharacterized LOC5573072%2C transcript variant X3	-	47	34	43	167	119	180	1.280914935	0.969939081	1.204069026	4.403716845	3.361755417	5.225914769
AAEL018059	5579816	267.7987211	244.956576	287.7809527	446.7377384	724.5046187	547.9601752	266.8454166	573.0675108	-1.101717944	5.99E-14	1.48E-12	LOC5579816	NC_035107.1	8846508	8896540	-	7026	protein_coding	None	rho-associated protein kinase 1	Pkinase	275	240	287	474	717	530	2.438502504	2.227639262	2.614766465	4.066767438	6.590318262	5.006494778
AAEL021008	110676553	70.11457424	63.28044881	47.12789122	153.6250029	187.9468049	169.5574882	60.17430476	170.376432	-1.500040791	3.56E-12	7.65E-11	LOC110676553	NC_035108.1	259837511	259846608	+	2241	protein_coding	None	uncharacterized LOC110676553%2C transcript variant X1	-	72	62	47	163	186	164	2.00165533	1.804228757	1.342502665	4.384548609	5.360020685	4.856999233
AAEL014732	5565121	61.35025246	59.19783921	57.15510211	134.7753093	231.3968726	151.9814071	59.23439793	172.717863	-1.542740563	6.66E-11	1.29E-09	LOC5565121	NC_035108.1	326684130	326736056	+	3462	protein_coding	None	homocysteine-responsive endoplasmic reticulum-resident ubiquitin-like domain member 2 protein%2C transcript variant X1	ubiquitin	63	58	57	143	229	147	1.133736538	1.092553462	1.053918304	2.489935604	4.27173002	2.818099446
AAEL019849	5567708	33.10966006	38.78479121	37.10068032	107.4432535	106.0990027	120.9647934	36.33171053	111.5023499	-1.618152176	3.17E-10	5.71E-09	LOC5567708	NC_035108.1	220506800	220931470	+	7529	protein_coding	None	uncharacterized LOC5567708%2C transcript variant X1	SH3_1	34	38	37	114	105	117	0.281345697	0.32914561	0.314574549	0.912739185	0.900632013	1.031370269
AAEL021538	110674025	40.90016831	55.11522961	58.1578232	140.4302173	135.4025368	138.5408745	51.39107371	138.1245429	-1.428044094	4.47E-10	7.91E-09	LOC110674025	NC_035107.1	230282258	230469905	-	6126	protein_coding	None	epithelial chloride channel protein-like	-	42	54	58	149	134	134	0.4271407	0.574855294	0.606052373	1.466183802	1.412612952	1.451756734
AAEL026665	5564754	19.47627062	22.4543528	28.07619051	84.82362121	88.92106897	84.77874409	23.33560465	86.17447809	-1.885685498	7.33E-10	1.26E-08	LOC5564754	NC_035109.1	368612028	368613811	-	1722	transcribed_pseudogene	None	probable cytochrome P450 9f2	p450	20	22	28	90	88	82	0.723594915	0.833165544	1.040840156	3.150565433	3.300235283	3.16043417
AAEL009679	5572250	9.738135311	9.185871602	9.024489807	55.60659612	53.55473472	58.93156601	9.316165573	56.03096562	-2.587769525	8.38E-10	1.42E-08	LOC5572250	NC_035109.1	210205778	210288458	+	2147	protein_coding	secretory Phospholipase A2, putative	group 3 secretory phospholipase A2%2C transcript variant X2	-	10	9	9	59	53	57	0.290179423	0.273370869	0.268330241	1.656529249	1.594186779	1.762011971
AAEL015051	5566037	122.7005049	118.3956784	127.3455784	284.6303734	245.5434063	216.0824087	122.8139206	248.7520628	-1.019524878	8.50E-10	1.43E-08	LOC5566037	NC_035107.1	115959020	115962380	+	1746	protein_coding	glycoside hydrolases	myrosinase 1	Glyco_hydro_1	126	116	127	302	243	209	4.495986135	4.332669056	4.656060734	10.42657916	8.987883039	7.944527819
AAEL025436	110674732	110.040929	94.92067322	139.3782315	234.6786853	287.9830074	220.2179572	114.7799446	247.62655	-1.108900991	9.24E-10	1.55E-08	LOC110674732	NC_035107.1	8837370	8839823	-	2263	lncRNA	None	uncharacterized LOC110674732	-	113	93	139	249	285	213	3.110946532	2.680033126	3.93178174	6.632754677	8.133091982	6.246850218
AAEL012349	5576150	52.58593068	63.28044881	51.13877557	132.8903399	156.6223374	138.5408745	55.66838502	142.6845173	-1.358297601	9.33E-10	1.56E-08	LOC5576150	NC_035107.1	303643604	303646001	-	2278	protein_coding	lipase 1 precursor	lipase 1	Abhydrolase_1	54	62	51	141	155	134	1.476857856	1.7749239	1.433097081	3.731165682	4.394134604	3.904065739
AAEL010344	5573255	87.6432178	64.30110121	99.26938788	170.5897271	202.0933386	203.6757632	83.7379023	192.1196096	-1.196171938	2.00E-09	3.24E-08	LOC5573255	NC_035108.1	404354187	404419039	+	2117	protein_coding	SEC14, putative	alpha-tocopherol transfer protein	-	90	63	99	181	200	197	2.648623993	1.940713643	2.993460223	5.15391033	6.101049037	6.17605865
AAEL018103	5565763	18.50245709	16.3304384	31.08435378	73.51380505	83.8687355	101.3209381	21.97241642	86.23449287	-1.971288602	2.01E-09	3.25E-08	LOC5565763	NC_035108.1	282082399	282115442	+	13403	protein_coding	None	uncharacterized LOC5565763%2C transcript variant X2	Vitellogenin_N	19	16	31	78	83	98	0.088318206	0.0778502	0.148053552	0.350809808	0.399918461	0.48527744
AAEL009235	5571718	21.42389768	28.5782672	18.04897961	76.34125909	108.1199361	74.43987286	22.68371483	86.30035602	-1.928705382	2.57E-09	4.07E-08	LOC5571718	NC_035108.1	170796658	170868809	-	1864	protein_coding	None	cold shock domain-containing protein CG9705%2C transcript variant X1	CSD	22	28	18	81	107	72	0.735318394	0.979611536	0.618138441	2.619499092	3.707091005	2.563613983
AAEL010557	5573519	53.55974421	33.68152921	34.09251705	121.5805237	103.0676027	130.2697775	40.44459682	118.305968	-1.545918714	4.16E-09	6.41E-08	LOC5573519	NC_035107.1	50978048	50987655	-	773	protein_coding	None	basic helix-loop-helix transcription factor scleraxis	HLH	55	33	34	129	102	126	4.432837928	2.784044761	2.81551975	10.05980026	8.521500147	10.81825202
AAEL016998	23687418	99.32898017	96.96197802	71.19319737	178.1296045	186.9363382	206.7774246	89.16138519	190.6144558	-1.095149772	1.12E-08	1.62E-07	LOC23687418	NC_035108.1	259794649	259818811	-	2766	protein_coding	None	A disintegrin and metalloproteinase with thrombospondin motifs 16	-	102	95	71	189	185	200	2.297453094	2.239820406	1.643105041	4.118971337	4.319315528	4.798923902
CYP6AG5	5568651	105.1718614	81.65219201	98.26666679	184.7269973	189.9677382	197.4724405	95.03024005	190.722392	-1.003599163	3.77E-08	5.10E-07	LOC5568651	NC_035109.1	171446731	171448660	+	1735	protein_coding	cytochrome P450	probable cytochrome P450 28a5	p450	108	80	98	196	188	191	3.878135096	3.006992019	3.615644739	6.809821583	6.997674676	7.306340897
AAEL019468	5572409	3.895254124	1.0206524	5.013605448	27.33205572	60.62800157	28.94883945	3.309837324	38.96963225	-3.550785937	4.88E-08	6.47E-07	LOC5572409	NC_035107.1	275885127	276237448	+	9913	protein_coding	None	papilin%2C transcript variant X4	Kunitz_BPTI	4	1	5	29	60	28	0.025139321	0.006578648	0.032286729	0.176348607	0.390878265	0.18746447
SCRASP1	5571597	20.45008415	34.70218161	26.07074833	83.88113653	82.85826881	80.6431956	27.07433803	82.46086698	-1.609682399	1.32E-07	1.65E-06	LOC5571597	NC_035108.1	97390048	97434173	-	3825	protein_coding	Class A Scavenger Receptor (SRCR domain) with Serine Protease domain.	neurotrypsin	Trypsin	21	34	26	89	82	78	0.342047573	0.579681239	0.435112003	1.402612511	1.384451642	1.353409456
AAEL006248	5567663	26.29296534	15.309786	17.04625852	58.43405017	80.83733542	70.30432437	19.54966996	69.85856999	-1.832965044	1.58E-07	1.95E-06	LOC5567663	NC_035109.1	62491998	62493544	+	1547	protein_coding	p37NB protein, putative	chaoptin	-	27	15	17	62	80	68	1.087356883	0.632328436	0.703424941	2.415908697	3.339604605	2.917323849
AAEL012782	5576797	36.03110065	26.5369624	39.1061225	85.76610589	86.90013558	100.2870509	33.89139518	90.9844308	-1.422790918	4.36E-07	5.04E-06	LOC5576797	NC_035107.1	290749451	290756819	+	1289	protein_coding	None	serine protease snake	Trypsin	37	26	39	91	86	97	1.788329185	1.315413208	1.936737871	4.255666791	4.308646973	4.994417691
AAEL005978	5579875	81.80033661	90.83806361	93.25306134	196.0368135	209.1666054	135.4392131	88.63048719	180.2142107	-1.025404869	6.50E-07	7.37E-06	LOC5579875	NC_035108.1	6831528	7280377	+	6214	protein_coding	None	uncharacterized LOC5579875%2C transcript variant X2	-	84	89	93	208	207	131	0.842183434	0.934029354	0.958011792	2.017767987	2.151267789	1.399155842
AAEL007785	5569628	45.76923596	44.90870561	25.06802724	94.24846801	95.99433582	90.98206683	38.5819896	93.74162355	-1.28038715	5.55E-06	5.45E-05	LOC5569628	NC_035109.1	133543537	133545351	-	1750	protein_coding	leucine-rich transmembrane protein	protein artichoke	-	47	44	25	100	95	88	1.673240881	1.639669791	0.914452423	3.444618206	3.505749934	3.337418484
None	novel.378	59.4026254	38.78479121	39.1061225	98.96089141	125.2978699	92.01595395	45.76451303	105.4249051	-1.201714045	6.84E-06	6.58E-05	-	NC_035108.1	36572916	36574735	-	1820	-	None	- && - && -	-	61	38	39	105	124	89	2.08812794	1.3616139	1.371678635	3.477739535	4.399929067	3.245522782
AAEL025449	110674800	6.816694718	11.2271764	9.024489807	38.64187188	32.33493417	47.55880766	9.022786976	39.51187124	-2.132994003	7.04E-06	6.74E-05	LOC110674800	NC_035107.1	24073613	24076790	+	3125	lncRNA	None	uncharacterized LOC110674800	-	7	11	9	41	32	46	0.13955541	0.229553771	0.184353609	0.79088434	0.661295146	0.976953411
AAEL012853	5576908	52.58593068	42.86740081	51.13877557	96.13343737	103.0676027	115.7953578	48.86403569	104.9987993	-1.101679956	8.18E-06	7.76E-05	LOC5576908	NC_035109.1	339189679	339190706	+	1028	protein_coding	None	uncharacterized LOC5576908	-	54	42	51	102	102	112	3.272648051	2.66439091	3.175676216	5.981170718	6.407703904	7.230876622
AAEL012052	5575738	31.162033	35.72283401	37.10068032	88.59355993	58.60706818	116.8292449	34.66184911	88.00995767	-1.344292457	1.37E-05	0.000126289	LOC5575738	NC_035108.1	16534195	16600602	+	2726	protein_coding	None	AF4/FMR2 family member 4	-	32	35	37	94	58	113	0.731345821	0.837305532	0.868830439	2.078648918	1.374034129	2.751177654
AAEL020083	5576211	28.2405924	25.51631	21.05714288	66.91641229	82.85826881	53.7621304	24.9380151	67.84560383	-1.443597027	1.39E-05	0.000127283	LOC5576211	NC_035109.1	235285120	235306251	-	3991	protein_coding	None	uncharacterized LOC5576211	-	29	25	21	71	82	52	0.452704621	0.408507513	0.336819108	1.072397425	1.326867335	0.864744203
AAEL003622	5578680	32.13584653	29.5989196	37.10068032	84.82362121	72.75360188	77.54153423	32.94514882	78.37291911	-1.250760308	1.58E-05	0.0001423	LOC5578680	NC_035107.1	189580399	189675611	+	3207	protein_coding	delta(9)-desaturase, putative	acyl-CoA Delta(11) desaturase%2C transcript variant X4	-	33	29	37	90	72	75	0.64108208	0.589713141	0.738519419	1.691697435	1.449869502	1.552130907
AAEL019653	5563749	0.973813531	1.0206524	2.005442179	16.96472424	22.23026724	17.57608109	1.333302704	18.92369086	-3.828022782	3.77E-05	0.000313806	LOC5563749	NC_035108.1	313601249	314237699	+	3795	protein_coding	None	uncharacterized LOC5563749	-	1	1	2	18	22	17	0.016416738	0.017184226	0.03373474	0.285916926	0.374374516	0.297305665
None	novel.605	47.71686302	33.68152921	52.14149666	98.96089141	83.8687355	103.3887123	44.5132963	95.40611307	-1.098706683	3.85E-05	0.000320599	-	NC_035109.1	274273580	274279879	+	5624	-	None	- && Q09575.1 RecName: Full=Uncharacterized protein K02A2.6 && -	-	49	33	52	105	83	100	0.542811982	0.382657646	0.591857543	1.125442026	0.953077371	1.18010522
AAEL005019	5565850	5.842881187	5.103262001	9.024489807	22.61963232	50.52333464	24.81329095	6.656877665	32.65208597	-2.292778007	4.91E-05	0.000398037	LOC5565850	NC_035108.1	444171993	444187284	+	2145	protein_coding	lactosylceramide 4-alpha-galactosyltransferase (alpha- 1,4-galactosyltransferase)	lactosylceramide 4-alpha-galactosyltransferase	Gly_transf_sug	6	5	9	24	50	24	0.174269992	0.152014311	0.268580432	0.674470698	1.505352076	0.742591525
AAEL019693	5564113	18.50245709	23.4750052	25.06802724	59.37653485	49.51286795	66.16877588	22.34849651	58.35272622	-1.385677034	6.40E-05	0.000507038	LOC5564113	NC_035109.1	403504358	403612316	-	5029	protein_coding	None	GATA zinc finger domain-containing protein 14%2C transcript variant X3	SAM_1	19	23	25	63	49	64	0.235380577	0.298255161	0.318212714	0.755158396	0.629230582	0.844625875
AAEL026712	110676128	6.816694718	6.123914401	14.03809526	32.04447912	33.34540086	40.3215978	8.992901458	35.23715926	-1.96963126	7.40E-05	0.00057664	LOC110676128	NC_035108.1	152826819	152853081	-	1242	protein_coding	None	uncharacterized LOC110676128%2C transcript variant X1	-	7	6	14	34	33	39	0.351135793	0.315044152	0.721548611	1.650199543	1.7158832	2.084054416
AAEL001920	5572993	24.34533828	16.3304384	16.04353744	54.66411144	52.54426803	44.45714629	18.90643804	50.55517525	-1.417591766	0.000157126	0.001145109	LOC5572993	NC_035109.1	226961390	226999308	+	1916	protein_coding	SET domain-containing protein [Source:UniProtKB/TrEMBL;Acc:A0A1S4F084]	protein msta	SET	25	16	16	58	52	43	0.812911302	0.544585715	0.534544214	1.824784697	1.752682365	1.48949481
None	novel.57	9.738135311	18.3717432	21.05714288	31.10199444	65.68033503	52.72824328	16.38900713	49.83685758	-1.604827768	0.000165442	0.001201281	-	NC_035107.1	166880445	166882122	+	1260	-	None	- && - && -	-	10	18	21	33	65	51	0.494456525	0.931630563	1.06686116	1.578783345	3.331487511	2.686369045
AAEL001632	5571650	21.42389768	25.51631	25.06802724	51.8366574	46.48146787	82.71096984	24.00274498	60.34303171	-1.328957714	0.000187686	0.001342074	LOC5571650	NC_035108.1	300671818	300693165	-	2377	protein_coding	multicopper oxidase	laccase-5	-	22	25	25	55	46	80	0.576623259	0.685887036	0.67324011	1.394802282	1.24975254	2.233710309
CYP6CD1	5565806	24.34533828	25.51631	27.07346942	61.26150421	65.68033503	51.69435615	25.64503923	59.54539846	-1.216204267	0.000226833	0.001589763	LOC5565806	NC_035109.1	323662717	323676284	+	2312	protein_coding	cytochrome P450	probable cytochrome P450 6g2	p450	25	25	27	65	65	50	0.673675629	0.705170193	0.747541124	1.694746198	1.815603055	1.435318287
AAEL024930	5565937	32.13584653	19.3923956	28.07619051	53.72162676	64.66986834	67.202663	26.53481088	61.86471937	-1.217814512	0.000257589	0.001782546	LOC5565937	NC_035107.1	298788474	298995045	+	6248	protein_coding	None	protein serrate	EGF	33	19	28	57	64	65	0.329057335	0.198314444	0.286864076	0.549937046	0.661506828	0.69045977
AAEL020347	110679696	3.895254124	10.206524	4.010884359	18.8496936	27.28260071	35.15216218	6.037554162	27.09481883	-2.169041038	0.00028288	0.001935576	LOC110679696	NC_035107.1	187373446	187460588	+	1493	protein_coding	None	uncharacterized LOC110679696%2C transcript variant X2	-	4	10	4	20	27	34	0.166916335	0.436799326	0.17149811	0.80751264	1.167882994	1.511419958
None	novel.505	41.87398184	34.70218161	37.10068032	84.82362121	92.96293574	57.89767889	37.89228125	78.56141194	-1.052348019	0.000368642	0.002433379	-	NC_035108.1	461070869	461074231	-	2973	-	None	- && P04323.1 RecName: Full=Retrovirus-related Pol polyprotein from transposon 17.6; Includes: RecName: Full=Protease; Includes: RecName: Full=Reverse transcriptase; Includes: RecName: Full=Endonuclease && -	-	43	34	37	90	92	56	0.901098369	0.745805832	0.796647082	1.824848192	1.998427034	1.250141468
AAEL000597	5564848	4.869067656	8.165219201	9.024489807	28.2745404	28.2930674	25.84717808	7.352925555	27.47159529	-1.90489105	0.000430291	0.002782662	LOC5564848	NC_035108.1	408015920	408166982	-	9513	protein_coding	cadherin	neural-cadherin	Laminin_G_2	5	8	9	30	28	25	0.032745465	0.054842123	0.060559763	0.190100343	0.190079776	0.174416897
AAEL010671	5573680	35.05728712	44.90870561	40.10884359	98.96089141	65.68033503	76.50764711	40.02494544	80.38295785	-1.008943189	0.00045424	0.002917979	LOC5573680	NC_035108.1	136015121	136016432	-	1248	protein_coding	oxidoreductase	farnesol dehydrogenase-like	adh_short	36	44	40	105	65	74	1.797159293	2.299216454	2.051656078	5.071703489	3.363521045	3.935348317
AAEL009189	5571599	7.790508249	8.165219201	12.03265308	28.2745404	31.32446748	32.05050081	9.329460175	30.54983623	-1.711225433	0.00057205	0.003559544	LOC5571599	NC_035108.1	97030176	97298026	+	9296	protein_coding	encore protein	protein encore%2C transcript variant X11	R3H	8	8	12	30	31	31	0.053615768	0.056122323	0.082631243	0.194537926	0.215357974	0.221325586
AAEL004462	5564875	26.29296534	31.64022441	17.04625852	56.5490808	51.53380133	62.03322738	24.99314942	56.70536984	-1.182315674	0.000678244	0.004124176	LOC5564875	NC_035109.1	109746565	109784065	-	5877	protein_coding	None	microtubule-associated protein futsch%2C transcript variant X2	-	27	31	17	60	51	60	0.286224451	0.343991547	0.185162223	0.615424386	0.560415145	0.677581598
AAEL012212	5580226	27.26677887	26.5369624	49.13333339	92.36349865	78.81640204	52.72824328	34.31235822	74.63604799	-1.123524871	0.000724106	0.004362751	LOC5580226	NC_035107.1	160759178	160882193	-	10405	protein_coding	None	protein unc-80 homolog%2C transcript variant X1	-	28	26	49	98	78	51	0.167654264	0.162957004	0.301448516	0.56775783	0.484114283	0.325307544
mALP	5566102	5.842881187	20.413048	19.0517007	41.46932592	36.37680094	50.66046903	15.1025433	42.83553196	-1.50807695	0.000757627	0.004548067	LOC5566102	NC_035108.1	182283496	182322514	-	1871	protein_coding	alkaline phosphatase	membrane-bound alkaline phosphatase	-	6	20	19	44	36	49	0.199791092	0.697104644	0.650038334	1.41761412	1.242579234	1.738154335
AAEL003111	5577138	13.63338944	6.123914401	8.021768718	19.79217828	35.36633425	39.28771068	9.259690851	31.4820744	-1.758183959	0.000802702	0.00478087	LOC5577138	NC_035109.1	277965089	278522388	+	5044	protein_coding	tartan	carboxypeptidase N subunit 2	-	14	6	8	21	35	38	0.172922544	0.077574313	0.101525249	0.250970894	0.448113827	0.500005247
AAEL021948	110676806	10.71194884	10.206524	10.0272109	78.22622845	169.7584044	14.47441972	10.31522791	87.48635085	-3.08430705	0.000850952	0.005028817	LOC110676806	NC_035108.1	335729696	335742097	-	751	lncRNA	None	uncharacterized LOC110676806%2C transcript variant X2	-	11	10	10	83	168	14	0.91253894	0.86836404	0.852352458	6.662194334	14.44656922	1.237240541
SCRASP2	5573666	23.37152475	10.206524	7.019047628	36.75690252	28.2930674	59.96545314	13.53236546	41.67180769	-1.616585389	0.000891387	0.005217811	LOC5573666	NC_035108.1	136481855	136603277	-	5333	protein_coding	Class A Scavenger Receptor (SRCR domain) with Serine Protease domain.	uncharacterized LOC5573666%2C transcript variant X3	Trypsin	24	10	7	39	28	58	0.280374373	0.122284154	0.084020568	0.440831038	0.339064113	0.721809267
AAEL010956	5574129	16.55483003	15.309786	24.06530615	47.124234	46.48146787	41.35548492	18.64330739	44.98706226	-1.27146818	0.001006304	0.005804469	LOC5574129	NC_035109.1	167658451	167691613	+	1381	protein_coding	None	uncharacterized LOC5574129%2C transcript variant X3	-	17	15	24	50	46	40	0.766926775	0.708336054	1.112440312	2.182506105	2.151094704	1.922349531
AAEL014153	5570164	19.47627062	20.413048	23.06258506	52.77914208	42.4396011	48.59269478	20.9839679	47.93714599	-1.192996871	0.001086393	0.006212004	LOC5570164	NC_035109.1	302159844	302160618	-	713	protein_coding	None	probable peptidyl-tRNA hydrolase 2	PTH2	20	20	23	56	42	47	1.747588279	1.829288623	2.064892568	4.734538348	3.804128149	4.374962869
AAEL011012	5579485	22.39771122	33.68152921	31.08435378	53.72162676	64.66986834	62.03322738	29.0545314	60.14157416	-1.050492724	0.001243456	0.007008632	LOC5579485	NC_035107.1	73834293	73915892	-	2766	protein_coding	Septin [Source:UniProtKB/TrEMBL;Acc:A0A1S4FS27]	septin-4%2C transcript variant X2	GTP_CDC	23	33	31	57	64	60	0.518053149	0.778042878	0.71741206	1.242229451	1.494249696	1.439677171
AAEL020893	5565984	38.95254124	24.4956576	26.07074833	55.60659612	64.66986834	64.10100163	29.83964906	61.45915536	-1.039235734	0.001395598	0.007786172	LOC5565984	NC_035109.1	83814601	84077953	-	4331	protein_coding	None	relaxin receptor 2	7tm_1	40	24	26	59	64	62	0.575400805	0.361380592	0.384276936	0.821188709	0.954304932	0.950100506
AAEL020922	110677631	8.76432178	8.165219201	12.03265308	24.50460168	33.34540086	27.91495232	9.654064686	28.58831829	-1.565160449	0.001898354	0.010177113	LOC110677631	NC_035109.1	223288815	223294432	-	2940	protein_coding	None	protein Cep78 homolog	-	9	8	12	26	33	27	0.190718945	0.177453441	0.261272121	0.533095675	0.724873107	0.609512304
AAEL007764	5569579	21.42389768	25.51631	20.05442179	43.35429528	57.59660149	44.45714629	22.33154316	48.46934769	-1.118099442	0.00209678	0.011120142	LOC5569579	NC_035108.1	219180267	219246590	+	4167	protein_coding	dipeptidyl-peptidase	dipeptidyl peptidase 4%2C transcript variant X1	-	22	25	20	46	57	43	0.328925723	0.391253536	0.307231436	0.665447002	0.883378313	0.684874503
AAEL006037	5567359	10.71194884	9.185871602	13.03537417	18.8496936	46.48146787	31.01661369	10.97773154	32.11592505	-1.545582594	0.002230607	0.011722856	LOC5567359	NC_035109.1	315262694	315291259	+	4128	protein_coding	None	uncharacterized LOC5567359%2C transcript variant X1	SET	11	9	13	20	46	30	0.166016653	0.14218199	0.201587138	0.29205823	0.719637061	0.482333703
AAEL000006	5563591	19.47627062	18.3717432	19.0517007	49.00920336	43.45006779	36.18604931	18.96657151	42.88177349	-1.178247884	0.002276198	0.011937043	LOC5563591	NC_035109.1	102799321	102808822	+	2283	protein_coding	phosphoenolpyruvate carboxykinase	phosphoenolpyruvate carboxykinase [GTP]	-	20	18	19	52	43	35	0.54578644	0.514171927	0.53272962	1.373019084	1.216348215	1.017485377
None	novel.138	13.63338944	10.206524	23.06258506	40.52684124	28.2930674	47.55880766	15.63416617	38.79290543	-1.310406956	0.003137126	0.015797614	-	NC_035107.1	101371017	101371469	-	453	-	None	- && - && -	-	14	10	23	43	28	46	1.925433356	1.439605726	3.250040621	5.722020309	3.991675306	6.739468892
AAEL002432	5574589	5.842881187	7.144566801	16.04353744	25.44708636	35.36633425	24.81329095	9.676995141	28.54223719	-1.561479171	0.003265535	0.016332973	LOC5574589	NC_035107.1	176736503	176746729	-	2745	protein_coding	None	endoplasmic reticulum metallopeptidase 1	-	6	7	16	27	35	24	0.13617819	0.166301995	0.373109914	0.592926085	0.82341936	0.580276438
AAEL000165	5570039	25.31915181	16.3304384	14.03809526	53.72162676	33.34540086	40.3215978	18.56256182	42.46287514	-1.193452668	0.003592927	0.017784536	LOC5570039	NC_035109.1	215582061	215624257	+	855	protein_coding	None	uncharacterized LOC5570039%2C transcript variant X2	-	26	16	14	57	33	39	1.894549212	1.220381556	1.048144298	4.018721241	2.492546121	3.027363258
AAEL023059	110680671	4.869067656	1.0206524	2.005442179	10.36733148	26.27213401	8.271096984	2.631720745	14.97018749	-2.497825596	0.003890819	0.019049114	LOC110680671	NW_018735209.1	2852	30707	-	892	protein_coding	None	uncharacterized LOC110680671	HLH	5	1	2	11	26	8	0.349223779	0.073110022	0.143523923	0.743373324	1.882365141	0.595238723
AAEL020222	110680898	11.68576237	6.123914401	23.06258506	52.77914208	54.56520141	12.40664548	13.62408728	39.91699632	-1.552353827	0.005047838	0.023624362	LOC110680898	NW_018735462.1	4616	6045	+	1354	protein_coding	None	mitochondrial ribosome-associated GTPase 2-like	-	12	6	23	56	54	12	0.552155292	0.28898437	1.087347416	2.493150548	2.575552894	0.588204882
None	novel.812	14.60720297	15.309786	9.024489807	33.92944848	36.37680094	24.81329095	12.98049293	31.70651346	-1.289451066	0.005654471	0.026020853	-	NW_018735571.1	20234	20848	-	615	-	None	- && - && -	-	15	15	9	36	36	24	1.519549321	1.590588766	0.936756141	3.528633284	3.780269506	2.590014344
AAEL004259	5564462	22.39771122	15.309786	16.04353744	35.81441784	46.48146787	35.15216218	17.91701155	39.1493493	-1.125277771	0.005659404	0.026030093	LOC5564462	NC_035108.1	117371384	117468705	+	2159	protein_coding	RNA-binding protein lin-28	protein lin-28 homolog%2C transcript variant X2	CSD	23	15	16	38	46	34	0.663703108	0.45308573	0.474380136	1.060987081	1.375943393	1.045182954
AAEL027653	110680339	1.947627062	1.0206524	3.008163269	0.94248468	7.07326685	35.15216218	1.992147577	14.38930457	-2.845355383	0.007750752	0.034123351	LOC110680339	NW_018734631.1	4760	19841	+	1191	protein_coding	None	regulation of nuclear pre-mRNA domain-containing protein 2-like	-	2	1	3	1	7	34	0.104620524	0.054755785	0.161238463	0.050613618	0.379561065	1.894668344
AAEL013484	5578050	14.60720297	12.2478288	22.05986397	34.87193316	41.4291344	31.01661369	16.30496525	35.77256042	-1.133426401	0.008389056	0.036446074	LOC5578050	NC_035108.1	23599532	23627857	-	2567	protein_coding	None	uncharacterized LOC5578050	-	15	12	22	37	41	30	0.364052525	0.304857683	0.548600207	0.868870389	1.031462316	0.7756422
AAEL014876	5565526	6.816694718	3.061957201	5.013605448	18.8496936	23.24073393	10.33887123	4.964085789	17.47643292	-1.813197365	0.008474708	0.03675438	LOC5565526	NC_035108.1	324608343	324609209	-	867	protein_coding	None	uncharacterized LOC5565526	-	7	3	5	20	23	10	0.503011136	0.225654462	0.369156111	1.390560983	1.713184421	0.765503086
AAEL023074	110680660	3.895254124	3.061957201	2.005442179	14.1372702	13.13606701	11.37275835	2.987551168	12.88203185	-2.107083226	0.009216462	0.039536299	LOC110680660	NW_018735184.1	14067	14666	+	540	lncRNA	None	uncharacterized LOC110680660	-	4	3	2	15	13	11	0.461492757	0.362300774	0.237080258	1.674467184	1.554694172	1.351963506
None	novel.814	1.947627062	1.0206524	6.016326538	7.539877441	19.19886716	14.47441972	2.994868667	13.73772144	-2.194305997	0.009627773	0.041122085	-	NW_018735593.1	11280	22174	+	381	-	None	- && - && -	-	2	1	6	8	19	14	0.327042111	0.17116572	1.008057789	1.265738973	3.220505189	2.438760226
AAEL023741	110681430	2.921440593	4.082609601	5.013605448	53.72162676	3.031400078	4.135548492	4.005885214	20.29619178	-2.348587873	0.010092623	0.042737846	LOC110681430	NW_018736566.1	26640	29709	-	3000	protein_coding	Cell division control protein [Source:UniProtKB/TrEMBL;Acc:A0A1S4FMS2]	cell division cycle 5-like protein	-	3	4	5	57	3	4	0.062301522	0.086952186	0.106686116	1.145335554	0.064579604	0.088492157
None	novel.636	5.842881187	3.061957201	0	9.424846801	15.15700039	16.54219397	2.968279462	13.70801372	-2.198202001	0.010108511	0.042786773	-	NC_035109.1	400059868	400060644	+	777	-	None	- && - && -	-	6	3	0	10	15	16	0.481092835	0.251792044	0	0.775814911	1.246710503	1.366674236
AAEL026394	110674713	9.738135311	6.123914401	12.03265308	27.33205572	28.2930674	17.57608109	9.298234263	24.4004014	-1.3919322	0.010183681	0.043049592	LOC110674713	NC_035107.1	579677	585814	+	1681	lncRNA	None	uncharacterized LOC110674713	rve	10	6	12	29	28	17	0.370621786	0.232769088	0.456954215	1.039942736	1.075686445	0.671192742
None	novel.586	13.63338944	8.165219201	5.013605448	21.67714764	35.36633425	16.54219397	8.937404695	24.52855862	-1.453155123	0.010985467	0.045753474	-	NC_035109.1	216192511	216193817	+	1196	-	None	- && - && -	-	14	8	5	23	35	16	0.729282032	0.436214979	0.267607314	1.159246512	1.889871356	0.887881172
